# Increased versatility and convenience: advances and strategy optimization of ReMOT-mediated genetic modification in insects

**DOI:** 10.1101/2024.12.24.629949

**Authors:** Xia Ling, Cao Zhou, Jun-feng Hong, Yan-ping Jiang, Ling-yi Li, Si-yi Wang, Xin-yuan Xie, Qi-li Zou, Xiao-ling Yang, Kai Xiang, Jin Ma, Liang Qiao, Chen Bin, Wei Sun

## Abstract

Genetic modification via gene editing has become a widely adopted and demonstrably effective method in functional gene research within entomology. However, the optimal efficiency and simplicity of delivering exogenous guide RNA-clustered regularly interspaced short palindromic repeats-associated protein 9 (gRNA-Cas9) complexes into target tissues are crucial for successful gene editing. The Receptor-Mediated Ovary Transduction of Cargo (ReMOT) strategy, which simplifies the delivery process, target site selection, technical requirements, and delivery cost compared with embryonic microinjection, enabling efficient editing at the germline level, is gaining increasing attention. Although the feasibility and advantages of this technique have been demonstrated in various insect species, further optimization of operational details and the overcoming of further bottlenecks are still required. This review focuses on advances in developing ReMOT as a valuable technology, exploring its applicability, rationale for selecting the ovary as a delivery target site, factors influencing its efficiency, and recommendations for improvement. The versatility and effectiveness of ReMOT make it a promising method for researchers looking to make precise genetic modifications with greater ease and efficiency.
