## Supplementary material for "Increased versatility and convenience: advances and strategy optimization of ReMOT-mediated genetic modification in insects": Table S1, Table S2, Figure S1: 20241224 Table S1 new.xlsx

### Sheet: Sheet1
Table S1. Summary of cases involving the delivery of exogenous nucleic acid-protein complexes into the maternal body in arthropods and other animals.
Taxonomic category	Species	Genetic modification type	Target	Delivery methods	Endosomal Release Reagent(EER)	Editing efficiency or delivery status	Literature references
Acarina	Ixodes scapularis	KO	ProbP	P2C	saponin	1.7%-4.2% (GEF)	Cas9-mediated gene editing in the black-legged tick, Ixodes scapularis, by embryo injection and ReMOT Control
		\	\	IsVg8	saponin	delivered into the ovary
Acarina	Tetranychus urticae	KO	phytoene desaturase	DIPA	chloroquine	0.41% - 0.56% (EEF)	Targeted mutagenesis using CRISPR-Cas9 in the chelicerate herbivore Tetranychus urticae
				SYNCAS	saponin	24% (GEF)	SYNCAS: Efficient CRISPR/Cas9 gene-editing in difficult to transform arthropods
			CYP384A1			17%* (GEF)
			Antennapedia			13%* (GEF)
			SLC25A38			38%* (GEF)	SYNCAS based CRISPR-Cas9 editing in predatory mites, whiteflies and stinkbugs
		KI	CHS1（chitin synthase 1 gene）			2-14% (EEF)	SYNCAS: Efficient CRISPR/Cas9 gene-editing in difficult to transform arthropods
			succinate dehydrogenase subunit			(9 H146Q offsprings; 1 H258L offspring)#	A novel target-site mutation (H146Q) outside the ubiquinone binding site of succinate dehydrogenase confers high levels of resistance to cyflumetofen and pyflubumide in Tetranychus urticae
			β-adrenergic-like octopamine receptor Octβ2R（Y337F）			less than < 0.13% *(EEF)	Identification andCRISPR-Cas9 validation ofanovel β-adrenergic-like octopamine receptor mutation associated with amitraz resistance in Varroa destructor
Thysanoptera	Frankliniella occidentalis	KO	white	SYNCAS	saponin	30% (GEF)	SYNCAS: Efficient CRISPR/Cas9 gene-editing in difficult to transform arthropods
			white-like	SYNCAS		32% (GEF)
Acarina	Amblyseius swirskii	KO	SLC25A38	SYNCAS	saponin	3.3%-5.1% (GEF)	SYNCAS based CRISPR-Cas9 editing in predatory mites, whiteflies and stinkbugs
			Antennapedia	SYNCAS		2.47% (GEF)
Acarina	Phytoseiulus persimilis	KO	SLC25A38	SYNCAS	saponin	2.0%-6.6% (GEF)
			Antennapedia	SYNCAS		1.23% (GEF)
Hemiptera	Nezara viridula	KO	white	SYNCAS	saponin	> 10% (GEF)
Hemiptera	Diaphorina citri	KO	white	P2C	saponin	0.5%-10% (GEF)	CRISPR-Cas9-Mediated Mutagenesis of the Asian Citrus Psyllid, Diaphorina citri
				BAPC	\	0
				DIPA	\	8.8% (GEF)
		KO	thioredoxin	BAPC	\	Gene editing is feasible, but no data has been provided	Biorxiv: BAPC-assisted CRISPR/Cas9 System: Targeted Delivery into Adult Ovaries for Heritable Germline Gene Editing (Arthropoda: Hemiptera)
			thioredoxin	DIPA	\	Gene editing is feasible, but no data has been provided
Hymenoptera	Nasonia vitripennis	KO	cinnabar	P2C	saponin	0.33%-7.1%* (GEF)	Germline mutagenesis of Nasonia vitripennis through ovarian delivery of CRISPR-Cas9 ribonucleoprotein
				P2C	saponin	5%-8% (EEF)	Pupal and Adult Injections for RNAi and CRISPR Gene Editing in Nasonia vitripennis
				BAPC	\	0.85%* (GEF)	Germline mutagenesis of Nasonia vitripennis through ovarian delivery of CRISPR-Cas9 ribonucleoprotein
					\	15%-25% (EEF)	Pupal and Adult Injections for RNAi and CRISPR Gene Editing in Nasonia vitripennis
				DIPA	saponin	0.04%* (GEF)	Germline mutagenesis of Nasonia vitripennis through ovarian delivery of CRISPR-Cas9 ribonucleoprotein
					saponin	5% (GEF)	Pupal and Adult Injections for RNAi and CRISPR Gene Editing in Nasonia vitripennis
					\	0.08%-0.03% (GEF)	Direct Parental (DIPA) CRISPR in the jewel wasp, Nasonia vitripennis
			vermilion	DIPA	\	0.05% (GEF)
Blattodea	Blattella germanica	KO	cinnabar	DIPA	chloroquine	10.2%-21.8% (GEF)	DIPA-CRISPR is a simple and accessible method for insect gene editing
Coleoptera	Tribolium castaneum	KO	cardinal	DIPA	\	2.2%-71.4% (GEF)
					chloroquine	0	Mutations in cardinal are responsible for the red-1 and peach eye color mutants of the red flour beetle Tribolium castaneum、Efficient CRISPR-mediated genome editing can be initiated by embryonic injection but not by ovarian delivery in the beetle Tribolium castaneum
				P2C	chloroquine	0.26%* (GEF)	Mutations in cardinal are responsible for the red-1 and peach eye color mutants of the red flour beetle Tribolium castaneum
				BAPC	\	No valid editing individuals	Efficient CRISPR-mediated genome editing can be initiated by embryonic injection but not by ovarian delivery in the beetle Tribolium castaneum
			tyrosine hydroxylase	DIPA	\	No valid editing individuals
				BAPC	\	No valid editing individuals
		KI	cardinal	DIPA	\	1.2% (GEF)	DIPA-CRISPR is a simple and accessible method for insect gene editing
Hemiptera	pea aphid A. pisum	Not sure	Not sure	DIPA	\	No valid editing individuals (unpublished data)	Efficient CRISPR-mediated genome editing can be initiated by embryonic injection but not by ovarian delivery in the beetle Tribolium castaneum
Coleoptera	Callosobruchus maculatus	Not sure	Not sure	DIPA	\	No valid editing individuals (unpublished data)
Hemiptera	Triatoma infestans	\	\	P2C	Not sure	delivered into the ovary	Gene Editing in the Chagas Disease Vector Rhodnius prolixus by Cas9-Mediated ReMOT Control
		\	\	BTKV	Not sure	delivered into the ovary
Hemiptera	Rhodnius prolixus	KO	yellow	P2C	\	0
				BTKV	chloroquine	0.68% (GEF)
			scarlet	P2C	\	0
				BtKV	chloroquine	0.75% (GEF)
			white	BtKV	chloroquine	0.7% (GEF)
			aaNAT	BtKV	chloroquine	0
			yellow, scarlet, white, aaNAT(4gRNA mixed)	DIPA	chloroquine	0
Hemiptera	Bemisia tabaci	KO	white	P2C	saponin	0	CRISPR-Cas9-Based Genome Editing in the Silverleaf Whitefly (Bemisia tabaci)
				BtKV	saponin	12.71% (GEF)
				SYNCAS	saponin	20.0%-39.1% (GEF)	SYNCAS based CRISPR-Cas9 editing in predatory mites, whiteflies and stinkbugs
Hemiptera	Orius strigicollis	KO	cinnabar	DIPA	\	14.3%–52.0% (GEF)	Direct parental CRISPR gene editing in the predatory bug Orius strigicollis, a biocontrol agent against small arthropods
Hemiptera	Sogatella furcifera	KO	tryptophan 2,3-dioxygenase	DIPA	\	56.7% (GEF)	Efficient DIPA-CRISPR-mediated knockout of an eye pigment gene in the white-backed planthopper, Sogatella furcifera
Lepidoptera	Bombyx mori	\	\	P2C	Not sure	Failed to effectively mediate protein delivery into the ovary	Cas9-Mediated Gene Editing Using Receptor-Mediated Ovary Transduction of Cargo (ReMOT) Control in Bombyx mori
		KO	BmBLOS2	BmOTP	chloroquine	12.5% (GEF)
Decapoda	Litopenaeus vannamei	\	\	Lv-VMO1	\	delivered into the ovary	Pacific white shrimp (Litopenaeus vannamei) vitelline membrane outer layer protein 1 (VMO1) is produced in the hepatopancreas and transported into ovarian oocytes during vitellogenesis
Decapoda	Procambarus virginalis	\	\	P2C	\	delivered into the ovary	Combining Old and New Tricks: The Study of Genes, Neurons, and Behavior in Crayfish
Decapoda	Macrobrachium rosenbergii	gene silencing	PAX6	VgP	chloroquine	87% (GEF)	A crustacean vitellogeninderived peptide as an oocytespecific delivery vehicle for gene silencing
Diptera	Aedes aegypti	KO	Kmo	P2C	chloroquine	0.6%-1.5% (GEF)	Targeted delivery of CRISPR-Cas9 ribonucleoprotein into arthropod ovaries for heritable germline gene editing
				DIPA	chloroquine	0.04% (GEF)
				DIPA	\	3.5% (GEF)	DIPA-CRISPR gene editing in the yellow fever mosquito Aedes aegypti (Diptera: Culicidae)
Diptera	Culex pipiens pallens	KO	Kmo	P2C	chloroquine,saponin	0.32%-0.4% (GEF)	ReMOT Control Delivery of CRISPR-Cas9 Ribonucleoprotein Complex to Induce Germline Mutagenesis in the Disease Vector Mosquitoes Culex pipiens pallens (Diptera: Culicidae)
Diptera	Anopheles stephensi	KO	Enhanced Cyan Fluorescent Protein (ECFP)	P2C	saponin	1.4% (GEF)	Cas9-Mediated Gene-Editing in the Malaria Mosquito Anopheles stephensi by ReMOT Control
Diptera	Anopheles sinensis	KO	white	P2C	saponin	29.8%-33.4% (GEF)	High-efficiency gene editing in Anopheles sinensis using ReMOT control
				DIPA	saponin	< 1.1% (GEF)
			yellow	P2C	saponin	3.3%-3.9% (GEF)
				DIPA	saponin	0
		\	\	P2C	chloroquine	delivered into the ovary	Construction of exogenous DNA delivery system based on ovary-delivering peptide and Gal4-UAS binding property in Anopheles sinensis (Diptera: Culicidae)
Hemiptera	Halyomorpha halys	KO	kmo	P2C	\	2%* (GEF)	Receptor-Mediated Ovary Transduction of Cargo – ReMOT Control: a Comprehensive Review and Detailed Protocol for Implementation
		\	\	HhKV	Not sure	delivered into the ovary (unpublished data)	Genome editing in pests: basic science to applications
Tardigrada	Ramazzottius varieornatus	KO	RvY_01244	DIPA	\	3.9% (GEF)	Single-step generation of homozygous knockout/knock-in individuals in an extremotolerant parthenogenetic tardigrade using DIPA-CRISPR
			tps-tpp gene（trehalose-6-phosphate synthase and trehalose-6-phosphate phosphatase）	DIPA	\	3.4% (GEF)
		KI	RvY_01244	DIPA	\	4.7% (GEF)
Diptera	Drosophila grimshawi	KO	white	P2C	saponin	3.7%* (GEF)	Co-option of the yolkless Oocyte Receptor for CRISPR/Cas9 may Induce Transient Sterility in Female Drosophila grimshawi flies
			yellow	P2C	saponin	0
	Scaptomyza anomala	\	\	P2C	saponin	delivered into the ovary
	Scaptomyza elmoi	\	\	P2C	saponin	delivered into the ovary
Hemiptera	Plautia stalli	\	\	PsKV	Not sure	delivered into the ovary (unpublished data)	Genome editing in pests: basic science to applications
Cypriniformes	zebrafish	\	tyrosinase	IMO（Injection into Mother’s Ovary, without ligand）	\	delivered into the ovary	Delivery of exogenous proteins into eggs by injection into the mother’s ovary (IMO) in zebrafish
Beloniformes	Oryzias latipes	\	\	Endogenous Vtg-EGFP synthesis in the liver of transgenic individuals	\	delivered into the ovary	Development of an efficient bioreactor system for delivering foreign proteins secreted from liver into eggs with a vitellogenin signal in medaka Oryzias latipes
