## Supplementary material for "Increased versatility and convenience: advances and strategy optimization of ReMOT-mediated genetic modification in insects": Table S1, Table S2, Figure S1: 20241224 Table S2.xlsx

### Sheet: Sheet2
Table S2. Organisms used for analysis of predicted peptide ligand regions.
Coleoptera				Diptera- non Brachycera				Hemiptera				Lepidoptera				Brachycera				Hymenoptera				Thysanoptera				Tardigrada				Decapoda				Acarina				Cypriniformes				Atherinomorphae
Abscondita	terminalis	KAF5287239		Aedes	albopictus	XP_019542959.3		Apolygus	lucorum	AFW97644		Achroia	grisella	XP_059051469.1		Scaptomyza	adusta	AAB06041		Apis	cerana	AKQ06245		Frankliniella	occidentalis	KAE8749850.1		Ramazzottius	varieornatus	GAU88362.1		Artemesia	longinaris	ALE30145.1		Amblyomma	hebraeum	AGQ57040.1		Anabarilius	grahami	ROL40727.1		Ameca	splendens	MEQ2296058.1
Acanthoscelides	obtectus	CAH2002692		Aedes	aegypti	Q16927.2		Apolygus	lucorum	AGT39945		Actias	selene	ADB94560.1		Lasius	niger	KMQ82231		Apis	cerana	PBC33094		Megalurothrips	usitatus	KAJ1522457.1		Ramazzottius	varieornatus	GAU88667.1		Callinectes	sapidus	AEI59132.1		Amblyomma	americanum	KAK8759090.1		Carassius	auratus	XP_026053862.1		Ataeniobius	toweri	MED6233005.1
Acanthoscelides	obtectus	CAH2002693		Aedes	aegypti	EAT42291.1		Apolygus	lucorum	KAF6215813		Actias	selene	ABP63663.1		Calliphora	vicina	CAA50066		Apis	dorsata	XP_006616039		Megalurothrips	usitatus	KAJ1522462.1		Hypsibius	exemplaris	OQV17559.1		Charybdis	feriata	AAU93694.1		Amblyseius	eharai	QBZ96191.1		Carassius	gibelio	XP_052445690.1		Austrofundulus	limnaeus	XP_013855644.1
Acanthoscelides	obtectus	CAH2002694		Aedes	albopictus	XP_019542943.2		Apolygus	lucorum	KAF6216356		Amyelois	transitella	XP_060807429.1		Sarcophaga	bullata	AAS75325		Apis	laboriosa	XP_043788219		Frankliniella	occidentalis	XP_026289649.2		Hypsibius	exemplaris	OQV21904.1		Cherax	quadricarinatus	AAG17936.1		Dermacentor	silvarum	XP_037555480.2		Cirrhinus	molitorella	KAK2907071.1		Characodon	lateralis	MED6284428.1
Acanthoscelides	obtectus	CAH2002695		Aedes	aegypti	AAQ92366.1		Bactericera	cockerelli	AQM52239		Antheraea	pernyi	ABS19573.1		Anastrepha	ludens	XP_053947951		Athalia	rosae	XP_012263547		Frankliniella	occidentalis	KAE8740093.1		Paramacrobiotus	metropolitanus	XP_055331266.1		Eriocheir	sinensis	XP050717478.1		Dermacentor	variabilis	ABW82681.2		Ctenopharyngodon	idella	XP_051763597.1		Cololabis	saira	XP_061594362.1
Aethina	tumida	XP_019873436		Aedes	albopictus	XP_019542945.3		Bactericera	trigonica	UOL49140		Antheraea	yamamai	BAB32640.1		Anastrepha	ludens	XP_053951037		Atta	colombica	KYM78899		Frankliniella	fusca	KAK3926221.1		Paramacrobiotus	metropolitanus	XP_055338826.1		Halocaridina	rubra	KAK7073330.1		Euseius	nicholsi	QCX36526.1		Culter	alburnus	KAK9967421.1		Cyprinodon	variegatus	XP_015234160.1
Aethina	tumida	XP_019880305		Aedes	aegypti	AAA18221.1		Bemisia	tabaci	QHB15616		Antheraea	yamamai	BAF45319.1		Anastrepha	obliqua	XP_054727600		Belonocnema	kinseyi	XP_033230368		Frankliniella	occidentalis	XP_026272532.2						Hippolyte	inermis	UWT50543.1		Galendromus	occidentalis	XP_018494463.1		Cyprinus	carpio	XP_042605319.1		Fundulus	heteroclitus	XP_012721455.2, Q98893.1
Agasicles	hygrophila	QDP42282		Aedes	aegypti	AAQ92367.1		Cimex	lectularius	BAU36889		Arctia	plantaginis	CAB3258667.1		Anastrepha	obliqua	XP_054728805		Bombus	ignitus	ACM46019		Thrips	palmi	XP_034239803.1						Homarus	americanus	XP042241566.1		Haemaphysalis	flava	UCJ02328.2		Danio	rerio	NP_001038378.1		Gambusia	affinis	BAD93698.1
Agasicles	hygrophila	QDP42283		Aedes	aegypti	AAA99486.1		Cyrtorhinus	lividipennis	AJI43739		Arctia	plantaginis	CAB3255059.1		Sarcophaga	bullata	AAS75326		Bombus	ignitus	ACQ91623		Thrips	palmi	XP_034253661.1						Longpotamon	honanense	AKI23633.1		Haemaphysalis	flava	QBA99605.1		Danionella	cerebrum	TRY90352.1		Girardinichthys	multiradiatus	XP_047230925.1
Agasicles	hygrophila	QDP42284		Aedes	aegypti	XP_001660818.2		Diaphorina	citri	XP_026682480		Arctia	plantaginis	CAB3258668.1		Bactrocera	dorsalis	XP_011212097		Bombus	hypocrita	ACU00433		Thrips	palmi	XP_034256232.1						Macrobrachium	rosenbergii	BAB69831.1		Ixodes	scapularis	EEC14774.1		Gobiocypris	rarus	ATX74744.1		Ilyodon	furcidens	MEQ2236789.1
Agrilus	planipennis	XP_018322689		Aedes	atropalpus	AAV31927.1		Diaphorina	citri	XP_026682481		Arctia	plantaginis	CAB3255066.1		Bactrocera	dorsalis	XP_049310044		Bombus	lantschouensis	AUX13056		Frankliniella	fusca	KAK3925741.1						Macrobrachium	nipponense	AJP60219.1		Neoseiulus	cucumeris	AGQ56699.1		Misgurnus	anguillicaudatus	AIE43955.1, AIE43959.1		Kryptolebias	marmoratus	NP_001316273.1
Anoplophora	glabripennis	XP_018565741		Aedes	polynesiensis	AAV31925.1		Diaphorina	citri	KAI5699898		Aricia	agestis	XP_041984160.1		Bactrocera	latifrons	XP_018787290		Bombus	lantschouensis	AUX13057		Frankliniella	fusca	KAK3912473.1						Macrobrachium	lanchesteri	AQX37249.1		Ornithodoros	turicata	XP064476439.1		Myxocyprinus	asiaticus	XP_051550339.1		Melanotaenia	boesemani	XP_041861372.1
Anthonomus	grandis	XP_050313480		Aedes	polynesiensis	AAV31926.1		Diaphorina	citri	KAI5700205		Bicyclus	anynana	XP_023941468.1		Sarcophaga	bullata	AAS75327		Bombus	impatiens	XP_003492277		Frankliniella	fusca	KAK3914139.1						Metapenaeus	ensis	AAN40700.1		Ornithodoros	moubata	BAH02666.2		Onychostoma	macrolepis	KAF4097788.1		Menidia	menidia	CAG5864437.1
Anthonomus	grandis	Q05808		Aedes	atropalpus	AAV31928.1		Eurygaster	maura	QXD38625		Bombyx	mandarina	XP_028044133.1		Ceratitis	capitata	XP_004524984		Bombus	terrestris	XP_012163499		Frankliniella	fusca	KAK3917678.1						Neocaridina	davidi	UKG18870.1		Rhipicephalus	microplus	XP037287793.1		Petroleuciscus	esfahani	AIR92104.1		Nematolebias	whitei	XP_037553994.1
Aquatica	leii	KAK4872055		Aedes	albopictus	KXJ71699.1		Eurygaster	maura	QXD38626		Bombyx	mandarina	BAE47146.1		Ceratitis	capitata	XP_004530498		Bombus	vancouverensis	XP_033200521		Frankliniella	occidentalis	XP_052120755.1						Palaemon	carinicauda	AFM82474.1		Tropilaelaps	mercedesae	OQR67440.1		Phoxinus	phoxinus	KAK7126994.1		Nothobranchius	furzeri	XP_054608292.1
Asbolus	verrucosus	RZC42857		Aedes	albopictus	KXJ77091.1		Eurygaster	maura	QXD38627		Bombyx	mandarina	BAB32642.2		Ceratitis	capitata	XP_004524985		Bombus	bifarius	XP_033303419										Pandalus	hypsinotus	BAD11098.1		Varroa	destructor	AFN88464.1		Pimephales	promelas	XP_039524615.1, AAD23878.1, KAG1928328.1		Oryzias	latipes	NP_001098310.1
Brassicogethes	aeneus	CAH0562014		Anopheles	gambiae	AAF82131.1		Eurygaster	integriceps	WLK26396		Bombyx	mori	NP_001037309.1		Ceratitis	capitata	P27587		Bombus	pyrosoma	XP_043579747										Penaeus	japonicus	BAD98732.1						Puntigrus	tetrazona	XP_043078189.1		Poecilia	formosa	XP_007542549.1
Brassicogethes	aeneus	CAH0562016		Anopheles	stephensi	ABD97990.1		Geocoris	pallidipennis	ALN70475		Brenthis	ino	CAH0731651.1		Ceratitis	capitata	P27878		Bombus	huntii	XP_050477514										Portunus	trituberculatus	XP045133432.1						Rhinichthys	klamathensis	XP_056125655.1, XP_056125726.1		Poeciliopsis	prolifica	XP_054901662.1
Brassicogethes	aeneus	CAH0562021		Anopheles	culicifacies	AEO51020.1		Glaucias	subpunctatus	BAU68162		Cadra	cautella	ALN38805.1		Sarcophaga	bullata	AAS75328		Bombus	affinis	XP_050574639										Scylla	paramamosain	XP063861656.1						Sinibrama	taeniatus	WPD49410.1, WPD49409.1		Xenotaenia	resolanae	MEQ2275361.1
Callosobruchus	maculatus	VEN45878		Anopheles	splendidus	AGZ02020.1		Graptopsaltria	nigrofuscata	BAA85987		Chilo	suppressalis	RVE48729.1		Sarcophaga	bullata	TMW46109		Bombus	pascuorum	XP_060821540										Upogebia	major	BAF91417.1						Sinocyclocheilus	anshuiensis	XP_016311024.1		Xenotoca	eiseni	ACI30218.1
Callosobruchus	maculatus	VEN45879		Anopheles	gambiae	AAF82132.1		Halyomorpha	halys	XP_014270480		Chilo	suppressalis	AMD78107.1		Sarcophaga	bullata	TMW47569		Camponotus	floridanus	XP_011261399																		Sinocyclocheilus	grahami	XP_016112087.1		Xiphophorus	hellerii	XP_032429086.1
Ceutorhynchus	assimilis	CAG9759824		Anopheles	subpictus	AHM10344.1		Halyomorpha	halys	XP_014270535		Choristoneura	fumiferana	KAI8425597.1		Sarcophaga	bullata	TMW46110		Cataglyphis	hispanica	XP_050466199																		Triplophysa	rosa	XP_057181767.1, KAI7791430.1
Ceutorhynchus	assimilis	CAG9759825		Anopheles	minimus	AHN13887.1		Halyomorpha	halys	XP_014270538		Choristoneura	fumiferana	KAI8425598.1		Sarcophaga	bullata	TMW46108		Cephus	cinctus	XP_015600461																		Xyrauchen	texanus	XP_051977522.1
Ceutorhynchus	assimilis	CAG9759827		Anopheles	gambiae	EAA08615.3		Halyomorpha	halys	XP_014291484		Chrysodeixis	includens	CAD0206288.1		Sarcophaga	bullata	AAS75329		Cephus	cinctus	XP_015602542
Coccinella	septempunctata	XP_044765433		Anopheles	gambiae	EGK97015.1		Halyomorpha	halys	XP_014293026		Chrysodeixis	includens	CAD0206291.1		Lucilia	cuprina	KNC26117		Ceratina	calcarata	XP_017881745
Coccinella	septempunctata	XP_044765434		Anopheles	darlingi	ETN67132.1		Homalodisca	vitripennis	XP_046672836		Chrysodeixis	includens	CAD0206289.1		Lucilia	cuprina	KNC26108		Colletes	gigas	XP_043252525
Coccinella	septempunctata	WAP81825		Anopheles	dirus	UOW66183.1		Homalodisca	vitripennis	KAG8258925		Chrysodeixis	includens	CAD0206290.1		Lucilia	cuprina	KNC26112		Cyphomyrmex	costatus	KYM99343
Colaphellus	bowringi	AMK38869		Anopheles	arabiensis	XP_040160603.1		Homalodisca	vitripennis	KAG8258927		Chrysodeixis	includens	CAD0206287.1		Rhagoletis	zephyria	XP_017467038		Diachasma	alloeum	XP_015117716
Colaphellus	bowringi	AMK38870		Anopheles	coluzzii	XP_040220166.2		Homalodisca	vitripennis	XP_046674730		Chrysodeixis	includens	CAD0206286.1		Rhagoletis	zephyria	XP_017467040		Diachasmimorpha	longicaudata	XP_063977532
Cylas	formicarius	XP_060515924		Anopheles	coluzzii	XP_040220168.2		Laodelphax	striatellus	AGJ26477		Cnaphalocrocis	medinalis	AEM75020.1		Rhagoletis	zephyria	XP_017467042		Diprion	similis	XP_046741037
Dendroctonus	ponderosae	XP_019765359		Anopheles	merus	XP_041767428.1		Laodelphax	striatellus	AGJ26478		Colias	croceus	XP_045507372.1		Zaprionus	bogoriensis	KAH8421137		Encarsia	formosa	AAT48601
Dendroctonus	ponderosae	XP_048525023		Anopheles	funestus	XP_049282983.1		Laodelphax	striatellus	RZF36490		Colias	eurytheme	CAG4962142.1		Zaprionus	bogoriensis	KAH8421136		Centris	analis	DAD52837
Dendroctonus	ponderosae	ERL95541		Anopheles	funestus	XP_049282984.1		Laodelphax	striatellus	RZF38098		Conopomorpha	sinensis	AXM43802.1		Lucilia	sericata	XP_037811460		Formica	exsecta	AII96912
Dendroctonus	ponderosae	KAH1029837		Anopheles	coluzzii	XP_049462552.1		Lethocerus	deyrollei	BAG12118		Corcyra	cephalonica	AHZ89334.1		Lucilia	cuprina	XP_046802539		Formica	exsecta	XP_029675552
Diabrotica	virgifera	XP_028134500		Anopheles	coluzzii	XP_049462553.1		Macrosteles	quadrilineatus	XP_054280083		Cydia	amplana	XP_063370028.1		Lucilia	cuprina	XP_023297331		Frieseomelitta	varia	XP_043517876
Diabrotica	virgifera	XP_028134501		Anopheles	darlingi	XP_049533827.1		Macrosteles	quadrilineatus	XP_054267470		Cydia	fagiglandana	XP_063390021.1		Lucilia	cuprina	XP_023297336		Flags	Precursor	Q7Z1M0
Diabrotica	virgifera	XP_028134505		Anopheles	darlingi	XP_049533828.1		Macrosteles	quadrilineatus	XP_054269933		Cydia	pomonella	XP_061724551.1		Lucilia	cuprina	KAI8118889		Harpegnathos	saltator	EFN86099
Diabrotica	balteata	CAG9828225		Anopheles	maculipalpis	XP_050067904.1		Nephotettix	virescens	AOY34570		Cydia	pomonella	WES10828.1		Lucilia	sericata	XP_037811447		Harpegnathos	saltator	XP_011136990
Diabrotica	balteata	CAG9828226		Anopheles	aquasalis	XP_050083776.1		Nesidiocoris	tenuis	AGV05363		Cydia	splendana	XP_063630311.1		Lucilia	sericata	XP_037811434		Hylaeus	volcanicus	XP_053979658
Diabrotica	balteata	CAG9828227		Anopheles	aquasalis	XP_050083777.1		Nesidiocoris	tenuis	BES91476		Cydia	strobilella	XP_063542994.1		Lucilia	sericata	XP_037811439		Hylaeus	anthracinus	XP_054002548
Diorhabda	sublineata	XP_056645845		Anopheles	moucheti	XP_052903497.1		Nesidiocoris	tenuis	BES91478		Danaus	chrysippus	CAG9570346.1		Lucilia	cuprina	KAI8118888		Megalopta	genalis	XP_033336974
Diorhabda	sublineata	XP_056646762		Anopheles	moucheti	XP_052903498.1		Nesidiocoris	tenuis	BES91480		Danaus	plexippus	OWR44310.1		Lucilia	sericata	XP_037811440		Solenopsis	invicta	XP_039304810
Diorhabda	carinulata	XP_057657771		Anopheles	marshallii	XP_053660489.1		Nezara	viridula	CAH1388802		Danaus	plexippus	XP_032524894.2		Lucilia	cuprina	XP_023297341		Venturia	canescens	XP_043272411
Exocentrus	adspersus	KAJ8923586		Anopheles	nili	XP_053680330.1		Nezara	viridula	CAH1388803		Dendrolimus	kikuchii	KAJ0171159.1		Lucilia	sericata	XP_037811459		Neodiprion	fabricii	XP_046429082
Galeruca	daurica	QQM99833		Anopheles	nili	XP_053680606.1		Nezara	viridula	CAH1388807		Diatraea	saccharalis	CAG9796078.1		Lucilia	sericata	XP_037811458		Neodiprion	fabricii	XP_046429112
Gonioctena	quinquepunctata	KAG5880947		Anopheles	coustani	XP_058130499.1		Nezara	viridula	CAH1388808		Ephestia	elutella	WDY35013.1		Lucilia	cuprina	KAI8118882		Neodiprion	pinetum	XP_046487565
Gonioctena	quinquepunctata	KAG5880948		Anopheles	coustani	XP_058130501.1		Nilaparvata	lugens	XP_039298390		Euphydryas	editha	CAH2099264.1		Lucilia	cuprina	KAI8118884		Neodiprion	pinetum	XP_046487592
Gonioctena	quinquepunctata	KAG5892825		Anopheles	gambiae	XP_061498652.1		Nilaparvata	lugens	XP_039298391		Euphydryas	editha	CAH2099266.1		Lucilia	cuprina	KAI8118890		Neodiprion	virginianus	XP_046625568
Harmonia	axyridis	APR62727		Anopheles	gambiae	XP_061498653.1		Nilaparvata	lugens	BAP87098		Galleria	mellonella	XP_052753066.1		Lucilia	cuprina	KAI8118883		Neodiprion	virginianus	XP_046625585
Harmonia	axyridis	AMP18919		Anopheles	gambiae	XP_061498654.1		Nilaparvata	lugens	QFQ33312		Grapholita	molesta	WGM49048.1		Lucilia	cuprina	XP_023297334		Diprion	similis	XP_046746789
Harmonia	axyridis	XP_045482383		Anopheles	albimanus	AAV31933.1		Nilaparvata	lugens	XP_039298807		Grapholitha	molesta	WJN66572.1		Lucilia	cuprina	XP_023297345		Atta	cephalotes	XP_012062840
Holotrichia	oblita	KAI4462317		Anopheles	stephensi	XP_035895623.1		Orius	sauteri	QDQ29854		Helicoverpa	armigera	PZC74127.1		Lucilia	cuprina	XP_023297337		Megachile	rotundata	XP_012139904
Holotrichia	oblita	KAI4462319		Anopheles	stephensi	XP_035895626.1		Plautia	stali	BAA88075		Helicoverpa	armigera	PZC74126.1		Lucilia	cuprina	XP_023297343		Trachymyrmex	zeteki	XP_018309282
Holotrichia	oblita	UXX33469		Anopheles	maculipalpis	XP_050067906.1		Plautia	stali	BAA88076		Helicoverpa	armigera	PZC74124.1		Lucilia	cuprina	XP_046803011		Monomorium	pharaonis	XP_012535046
Ignelater	luminosus	KAF2882317		Anopheles	cruzii	XP_052870874.1		Plautia	stali	BAA88077		Helicoverpa	armigera	PZC74125.1		Musca	vetustissima	XP_061395320		Monomorium	pharaonis	XP_036146960
Lamprigera	yunnana	KAF5294837		Anopheles	cruzii	XP_052870875.1		Riptortus	clavatus	AAB72001		Helicoverpa	armigera	PZC74123.1		Musca	domestica	XP_005191012		Nasonia	vitripennis	XP_001607388
Lasioderma	serricorne	UVT84831		Anopheles	bellator	XP_058064674.1		Sogatella	furcifera	QIQ19557		Helicoverpa	armigera	XP_021195456.3		Anastrepha	suspensa	AAC01961		Nasonia	vitripennis	XP_001607396
Leptinotarsa	decemlineata	XP_023016640		Anopheles	bellator	XP_058064675.1		Sogatella	furcifera	QIQ19558		Helicoverpa	armigera	XP_063897950.1		Bactrocera	dorsalis	NP_001291655		Neodiprion	lecontei	XP_015510186
Leptinotarsa	decemlineata	XP_023017897		Anopheles	albimanus	XP_035774740.1		Sogatella	furcifera	QDD67294		Helicoverpa	armigera	XP_049705653.2		Rhagoletis	pomonella	XP_036319979		Neodiprion	lecontei	XP_015521005
Molorchus	minor	KAJ8985867		Anopheles	albimanus	XP_035774741.1		Sogatella	furcifera	QHD25542		Helicoverpa	armigera	AFV40972.1		Rhagoletis	pomonella	XP_036339359		Neodiprion	fabricii	XP_046425970
Nicrophorus	vespilloides	XP_017778650		Anopheles	arabiensis	XP_040160637.1		Triatoma	infestans	AIA09041		Helicoverpa	armigera	AGL08685.1		Rhagoletis	zephyria	XP_017479930		Neodiprion	pinetum	XP_046482400
Nicrophorus	vespilloides	XP_017781017		Armigeres	subalbatus	XP_062555811.1		Trigonotylus	caelestialium	BAJ33507		Helicoverpa	zea	XP_047037416.1		Rhagoletis	zephyria	XP_017467043		Neodiprion	virginianus	XP_046619823
Octodonta	nipae	AKR04341		Armigeres	subalbatus	XP_062553910.1						Helicoverpa	zea	XP_047037415.1		Scaptodrosophila	lebanonensis	XP_030378958		Nomia	melanderi	XP_031845188
Ophraella	communa	WFV29669		Armigeres	subalbatus	XP_062553809.1						Helicoverpa	zea	XP_047037413.1		Scaptodrosophila	lebanonensis	XP_030382044		Nylanderia	fulva	XP_029175230
Ophraella	communa	WLD26188		Bradysia	coprophila	XP_037038024.1						Helicoverpa	zea	XP_047037417.1		Scaptodrosophila	lebanonensis	XP_030382019		Odontomachus	brunneus	XP_032671067
Ophraella	communa	WLD26187		Bradysia	coprophila	XP_037043261.1						Helicoverpa	zea	XP_047037412.1		Stomoxys	calcitrans	XP_013104425		Orussus	abietinus	XP_012280139
Phaedon	cochleariae	CAG9816778		Bradysia	coprophila	XP_037033226.1						Helicoverpa	zea	ABQ23674.1		Teleopsis	dalmanni	XP_037938121		Osmia	cornifrons	AIU68826
Phaedon	cochleariae	CAH1153577		Bradysia	coprophila	XP_037036446.1						Hyposmocoma	kahamanoa	XP_026317192.1		Teleopsis	dalmanni	XP_037938122		Osmia	bicornis	XP_029035514
Phaedon	cochleariae	CAH1153579		Bradysia	odoriphaga	KAG4070685.1						Iphiclides	podalirius	CAH2060949.1		Zeugodacus	tau	AGR33807		Osmia	lignaria	XP_034173905
Photinus	pyralis	XP_031335608		Bradysia	odoriphaga	KAG4067618.1						Leguminivora	glycinivorella	XP_048000409.1		Zeugodacus	cucurbitae	UPI76699		Apis	cerana	AEQ58426
Phyllotreta	striolata	CAG9855083		Chironomus	riparius	CAG9810144.1						Leguminivora	glycinivorella	XP_048000410.1		Zeugodacus	cucurbitae	XP_011191709		Apis	cerana	AEQ58427
Phyllotreta	striolata	CAG9855084		Clunio	marinus	CRK93348.1						Leptidea	sinapis	XP_050685563.1		Zeugodacus	cucurbitae	UPI76698		Apis	mellifera	AEQ58459
Phyllotreta	striolata	CAG9855085		Condylostylus	longicornis	XP_055383870.1						Leptidea	sinapis	VVD06007.1		Zeugodacus	cucurbitae	XP_011188958		Apis	mellifera	AEQ58469
Psylliodes	chrysocephala	CAH1103550		Condylostylus	longicornis	XP_055384020.1						Lymantria	dispar	AAC02818.1						Apis	mellifera	AEQ58505
Psylliodes	chrysocephala	CAH1103551		Culex	tarsalis	ADH04225.1						Lymantria	dispar	AAB03336.1						Apis	mellifera	AEQ58509
Psylliodes	chrysocephala	CAH1103552		Culex	tarsalis	ADH04226.1						Manduca	sexta	XP_030021772.1						Apis	mellifera	AEQ58513
Rhamnusium	bicolor	KAJ8936451		Culex	tarsalis	ADH04227.1						Maniola	hyperantus	XP_034836691.1						Apis	mellifera	AEQ58515
Rhynchophorus	ferrugineus	ALN38803		Culex	quinquefasciatus	AAV31930.1						Maniola	jurtina	XP_045779893.1						Apis	mellifera	AHY24739
Sitophilus	oryzae	XP_030756598		Culex	quinquefasciatus	AAV31931.1						Maruca	vitrata	AXY55008.1						Apis	cerana	AZS27837
Tenebrio	molitor	AAU20328		Culex	quinquefasciatus	EDS34782.1						Melitaea	cinxia	XP_045456675.1						Apis	cerana	AZS27845
Tenebrio	molitor	CAH1377764		Culex	pipiens	XP_039429667.1						Melitaea	cinxia	XP_045456674.1						Apis	cerana	AZS27846
Tenebrio	molitor	CAH1377765		Culex	quinquefasciatus	XP_001857970.2						Mythimna	loreyi	KAJ8707493.1						Apis	cerana	AZS27852
Tenebrio	molitor	KAH0815682		Culex	pipiens	XP_039447468.1						Mythimna	loreyi	KAJ8707492.1						Apis	mellifera	AZS27860
Tenebrio	molitor	KAJ3622909		Culex	quinquefasciatus	EDS30759.1						Mythimna	loreyi	KAJ8707494.1						Acromyrmex	echinatior	EGI60932
Tribolium	madens	XP_044257065		Culex	quinquefasciatus	XP_038117787.1						Mythimna	separata	AHG29547.1						Acromyrmex	echinatior	EGI60933
Tribolium	madens	XP_044257336		Culex	quinquefasciatus	EDS30760.1						Mythimna	separata	KAJ8705336.1						Acromyrmex	echinatior	EGI60934
Tribolium	castaneum	XP_970210		Culex	pipiens	XP_039429669.1						Mythimna	separata	KAJ8705338.1						Habropoda	laboriosa	KOC70004
Tribolium	castaneum	XP_971398		Culex	quinquefasciatus	XP_001857967.2						Mythimna	separata	KAJ8705339.1						Melipona	quadrifasciata	KOX68248
Zophobas	atratus	QGN03672		Culex	quinquefasciatus	XP_001843135.2						Nymphalis	io	XP_050356948.1						Trachymyrmex	cornetzi	KYN11167
Zophobas	morio	XP_063928892		Culicoides	brevitarsis	XP_063702688.1						Operophtera	brumata	KOB78233.1						Trachymyrmex	septentrionalis	KYN43785
				Culicoides	brevitarsis	XP_063701775.1						Ostrinia	furnacalis	QIH04838.1						Trachymyrmex	zeteki	KYQ51316
				Episyrphus	balteatus	XP_055857778.1						Ostrinia	furnacalis	XP_028160656.1						Eufriesea	mexicana	OAD61537
				Episyrphus	balteatus	XP_055857779.1						Ostrinia	nubilalis	XP_063835014.1						Tetrastichus	brontispae	QGV11542
				Eupeodes	corollae	XP_055922280.1						Papilio	machaon	XP_014366052.2						Copidosoma	floridanum	XP_014217958
				Eupeodes	corollae	XP_055922367.1						Papilio	polytes	XP_013148766.1						Phymastichus	coffea	XP_058799328
				Hermetia	illucens	XP_037926124.1						Papilio	xuthus	KPJ04900.1						Phymastichus	coffea	XP_058799329
				Lutzomyia	longipalpis	XP_055690305.1						Papilio	xuthus	XP_013168895.1						Pimpla	nipponica	AAC32024
				Malaya	genurostris	XP_058450291.1						Pararge	aegeria	CAH2243727.1						Pogonomyrmex	barbatus	XP_025073621
				Malaya	genurostris	XP_058450293.1						Pararge	aegeria	XP_039761096.1						Polistes	fuscatus	XP_043499098
				Phlebotomus	argentipes	XP_059621569.1						Parnassius	apollo	CAG5058253.1						Polyrhachis	vicina	AUG84084
				Phlebotomus	papatasi	XP_055714484.1						Parnassius	mnemosyne	CAK1595547.1						Apis	cerana	AJE68889
				Polypedilum	vanderplanki	KAG5666818.1						Pectinophora	gossypiella	XP_049881610.1						Apis	mellifera	KAG6802125
				Pseudolycoriella	hygida	KAJ6633698.1						Phthorimaea	operculella	KAI5645938.1						Apis	mellifera	KAG9432467
				Pseudolycoriella	hygida	KAJ6646139.1						Pieris	brassicae	XP_045519037.1						Lasius	niger	KMQ94517
				Pseudolycoriella	hygida	KAJ6636083.1						Pieris	brassicae	CAH4036684.1						Apis	mellifera	NP_001011578
				Sitodiplosis	mosellana	XP_055312945.1						Pieris	macdunnoughi	CAF4902043.1						Solenopsis	invicta	NP_001291513
				Topomyia	yanbarensis	XP_058824326.1						Pieris	napi	XP_047519715.1						Solenopsis	invicta	NP_001291514
				Topomyia	yanbarensis	XP_058824918.1						Pieris	rapae	XP_022122473.2						Athalia	rosae	NP_001295471
				Toxorhynchites	amboinensis	AAV31932.1						Pieris	rapae	XP_045488240.1						Apis	cerana	NP_001315413
				Toxorhynchites	rutilus	XP_055637489.1						Plodia	interpunctella	XP_053619274.1						Centris	tarsata	QPN77961
				Toxorhynchites	rutilus	XP_055640851.1						Plutella	xylostella	KAG7296825.1						Heterotrigona	itama	CAD1478909
				Uranotaenia	lowii	XP_055609491.1						Plutella	xylostella	XP_037966052.2						Ooceraea	biroi	EZA53003
				Uranotaenia	lowii	XP_055609492.1						Plutella	xylostella	XP_048486868.1						Ooceraea	biroi	EZA53004
				Uranotaenia	lowii	XP_055609493.1						Plutella	xylostella	QKI29295.1						Frieseomelitta	varia	KAF3424354
				Uranotaenia	lowii	XP_055607086.1						Samia	cynthia	BAD91196.1						Vespula	vulgaris	KAF7384903
				Wyeomyia	smithii	XP_055541618.1						Samia	ricini	BAB32641.1						Vespula	germanica	KAF7386099
												Saturnia	japonica	BAD91195.1						Acromyrmex	insinuator	KAG5315539
												Spodoptera	exigua	KAH9643930.1						Acromyrmex	insinuator	KAG5315540
												Spodoptera	exigua	KAH9643932.1						Pseudoatta	argentina	KAG5318112
												Spodoptera	exigua	KAH9643936.1						Acromyrmex	heyeri	KAG5319517
												Spodoptera	exigua	KAH9643934.1						Acromyrmex	charruanus	KAG5334001
												Spodoptera	exigua	KAH9643935.1						Ampulex	compressa	KAG7213605
												Spodoptera	exigua	KAH9643931.1						Eciton	burchellii	KAH0945520
												Spodoptera	exigua	KAH9643937.1						Eciton	burchellii	KAH0945521
												Spodoptera	exigua	KAH9643938.1						Mischocyttarus	mexicanus	KAI4478759
												Spodoptera	exigua	KAF9413054.1						Polistes	exclamans	KAI4492865
												Spodoptera	exigua	KAF9413053.1						Eretmocerus	hayati	KAJ8679929
												Spodoptera	exigua	CAH0697619.1						Eretmocerus	hayati	KAJ8680081
												Spodoptera	exigua	CAH0697618.1						Melipona	bicolor	KAK1126495
												Spodoptera	exigua	CAH0697617.1						Odynerus	spinipes	KAK2583797
												Spodoptera	exigua	CAH0697613.1						Trichomalopsis	sarcophagae	OXU21803
												Spodoptera	exigua	CAH0697615.1						Ooceraea	biroi	RLU24808
												Spodoptera	exigua	CAH0697614.1						Ooceraea	biroi	RLU25035
												Spodoptera	exigua	CAH0697616.1						Temnothorax	longispinosus	TGZ31849
												Spodoptera	exigua	ALR35190.1						Ooceraea	biroi	XP_019887836
												Spodoptera	exigua	AOH73254.1						Monomorium	pharaonis	XP_036147441
												Spodoptera	frugiperda	KAF9823533.1						Pseudomyrmex	gracilis	XP_020294151
												Spodoptera	frugiperda	KAF9823534.1						Pteromalus	puparum	ABO70318
												Spodoptera	frugiperda	KAF9823535.1						Apis	florea	XP_003689693
												Spodoptera	frugiperda	XP_050555493.1						Bombus	vosnesenskii	XP_033346832
												Spodoptera	frugiperda	XP_050555399.1						Solenopsis	invicta	XP_039305184
												Spodoptera	frugiperda	UTQ11007.1						Temnothorax	curvispinosus	XP_024890665
												Spodoptera	frugiperda	UAJ21054.1						Temnothorax	curvispinosus	XP_024893594
												Spodoptera	frugiperda	XP_035457035.2						Vollenhovia	emeryi	XP_011879089
												Spodoptera	littoralis	CAH1643963.1						Linepithema	humile	XP_012221807
												Spodoptera	littoralis	CAB3512379.1						Vespa	mandarinia	XP_035723486
												Spodoptera	littoralis	CAH1643962.1						Vespa	crabro	XP_046832301
												Spodoptera	littoralis	CAB3512378.1						Vespa	velutina	XP_047364630
												Spodoptera	littoralis	CAB3512382.1						Vespula	vulgaris	AER70365
												Spodoptera	littoralis	CAB3512380.1						Vespula	pensylvanica	XP_043679403
												Spodoptera	litura	XP_022836900.1						Vespula	vulgaris	XP_050862601
												Spodoptera	litura	XP_022835059.1						Acromyrmex	echinatior	XP_011061921
												Spodoptera	litura	XP_022835071.1						Acromyrmex	echinatior	XP_011061950
												Spodoptera	litura	XP_022835047.1						Wasmannia	auropunctata	XP_011706280
												Spodoptera	litura	ABU68426.1						Vollenhovia	emeryi	XP_011879023
												Spodoptera	litura	XP_022836548.1						Vollenhovia	emeryi	XP_011879024
												Thitarodes	pui	AWJ95280.1						Vollenhovia	emeryi	XP_011879025
												Trichoplusia	ni	XP_026730673.1						Linepithema	humile	XP_012221881
												Trichoplusia	ni	XP_026731130.1						Atta	colombica	XP_018053488
												Trichoplusia	ni	XP_026730672.1						Trachymyrmex	septentrionalis	XP_018356289
												Trichoplusia	ni	XP_026730601.1						Cyphomyrmex	costatus	XP_018399023
												Tuta	absoluta	KAJ2940977.1						Acromyrmex	echinatior	XP_011061918
												Tuta	absoluta	WAQ69850.1						Wasmannia	auropunctata	XP_011695974
												Vanessa	atalanta	XP_047540633.1						Linepithema	humile	XP_012221806
												Vanessa	cardui	XP_046974036.1						Dinoponera	quadriceps	XP_014468398
												Vanessa	tameamea	XP_026492905.2						Trachymyrmex	septentrionalis	XP_018356287
												Zerene	cesonia	XP_038219358.1						Wasmannia	auropunctata	XP_011695975
																				Vollenhovia	emeryi	XP_011879026
																				Atta	colombica	XP_018053487
																				Trachymyrmex	zeteki	XP_018309281
																				Trachymyrmex	cornetzi	XP_018374343
																				Cyphomyrmex	costatus	XP_018399014
																				Fopius	arisanus	XP_011305694
																				Ceratosolen	solmsi	XP_011500236
																				Megachile	rotundata	XP_012139907
																				Megachile	rotundata	XP_012139909
																				Megachile	rotundata	XP_012139918
																				Polistes	canadensis	XP_014605280
																				Polistes	dominula	XP_015190339
																				Dufourea	novaeangliae	XP_015439698
																				Eufriesea	mexicana	XP_017765923
																				Habropoda	laboriosa	XP_017797232
